# Extracting informative glycan-specific ions from glycopeptide MS/MS spectra with GlyCounter

**DOI:** 10.1101/2025.03.24.645139

**Authors:** Kathryn Kothlow, Haley M. Schramm, Kayla A. Markuson, Jacob H. Russell, Emmajay Sutherland, Tim S. Veth, Ruby Zhang, Anna G. Duboff, Vishnu R. Tejus, Leah E. McDermott, Laura S. Dräger, Nicholas M. Riley

**Affiliations:** Department of Chemistry, University of Washington, Seattle, WA, 98195

**Keywords:** Glycoproteomics, informatics, glycopeptides, tandem mass spectrometry, data evaluation

## Abstract

Glycopeptide tandem mass spectra typically contain numerous glycan-specific fragments that can inform several features of glycan modifications, including glycan class, composition, and structure. While these fragment ions are often straightforward to observe by eye, few tools exist to systemically explore these common glycopeptide spectral features or explore their relationships to each other. Instead, most studies rely on manual inspection to understand glycan-informative ion content in their data, or they are restricted to evaluating the presence of these ions only in the small fraction of spectra that are identified by glycopeptide search algorithms. Here we introduce GlyCounter as a freely available, open-source tool to rapidly extract oxonium, Y-type, and custom ion information from raw data files. We highlight GlyCounter’s utility by evaluating glycan-specific fragments in a diverse selection of publicly available datasets to demonstrate how others in the field can make immediate use of this software. In several cases, we show how conclusions drawn in these publications are evident simply through GlyCounter’s extracted ion information without requiring database searches or experiment-specific programs. Although one of our goals is to decouple spectral evaluation from glycopeptide identification, we also show that evaluating oxonium ion content with GlyCounter can supplement a database search as valuable spectral evidence to validate conclusions. In all, we present GlyCounter as a user-friendly platform that can be easily incorporated into most glycoproteomic workflows to refine sample preparation, data acquisition, and post-acquisition identification methods through straightforward evaluation of the glycan content of glycoproteomic data. Software and instructions are available at https://github.com/riley-research/GlyCounter.
