## Supplementary material for "Extracting informative glycan-specific ions from glycopeptide MS/MS spectra with GlyCounter": FileS3_CustomIonUpload

m/z	Description
126.055	HexNAc - C2H6O3
138.055	HexNAc - CH6O3
144.0655	HexNAc - C2H4O2
163.0601	Hex
168.0655	HexNAc - 2H2O
186.0761	HexNAc - H2O
204.0867	HexNAc
243.0264	Man-P
274.0921	NeuAc - H2O
284.0436	HexNAc-Sulph
290.087	NeuGc - H2O
292.1027	NeuAc
308.0976	NeuGc
316.103	NeuAc[Ac] - H2O
332.098	NeuGc[Ac] - H2O
334.113	NeuAc[Ac]
350.1081	NeuGc[Ac]
350.1446	HexNAc-dHex
358.1138	NeuAc[Ac]2 - H2O
362.1087	deltaHexA-HexNAc
366.1395	HexNAc-Hex
374.1087	NeuGc[Ac]2 - H2O
376.1244	NeuAc[Ac]2
380.1193	HexA-HexNAc
407.166	HexNAc2
454.1555	Hex-NeuAc
495.1821	HexNAc-NeuAc
496.1666	Hex-NeuAc[Ac]
511.1769	HexNAc-NeuGc
512.1974	HexNAc-Hex-dHex
528.1923	HexNAc-Hex2
537.1927	HexNAc-NeuAc[Ac]
538.1772	Hex-NeuAc[Ac]2
553.1875	HexNAc-NeuGc[Ac]
553.2245	HexNAc2-dHex
583.1987	NeuAc2
625.2092	NeuAc2[Ac]
657.2349	HexNAc-Hex-NeuAc
673.2297	HexNAc-Hex-NeuGc
698.262	HexNAc2-NeuAc
699.246	Hex-HexNAc-NeuAc[Ac]
699.2824	HexNAc2-dHex2
731.2717	HexNAc2-Hex2
741.2566	Hex-HexNAc-NeuAc[Ac]2
803.2928	HexNAc-Hex-dHex-NeuAc
990.3414	Hex-HexNAcNeuAc2[Ac]
1055.3779	Hex4-HexNAc2
1096.4044	Hex3-HexNAc3
1387.4998	Hex3-HexNAc3-NeuAc
